# The relationship between PD-L1 and quiescence in melanocyte stem cell aging

**DOI:** 10.1101/2022.09.22.508528

**Authors:** Joseph W. Palmer, Kyrene M. Villavicencio, Misgana Idris, Dominique Weddle, Fabian V. Filipp, NISC Comparative Sequencing Program, William J. Pavan, Melissa L. Harris

**Affiliations:** Department of Biology, University of Alabama at Birmingham, Birmingham, AL, USA; Institute of Computational Biology, Helmholtz Zentrum München, Ingolstädter Landstr. 1, 85764 Neuherber; NIH Intramural Sequencing Center, National Human Genome Research Institute, National Institutes of Health, Bethesda, MD, USA; Genetic Disease Research Branch, National Human Genome Research Institute, National Institutes of Health, Bethesda, MD, USA

**Keywords:** aging, quiescence, PD-L1, melanocyte stem cell, hair graying

## Abstract

A central aspect of life-long stem cell function in slow cycling stem cells is the proper regulation of cellular quiescence. How the quiescent state is achieved, whether all quiescent cells are equivalent, and if the quiescent stem cell pool changes with age are all questions that remain unanswered. Using quiescent melanocyte stem cells (qMcSC) as a model, we found that stem cell quiescence is neither a singular nor static process and can be heterogeneous. As one example of this heterogeneity, we show that a portion of qMcSCs expresses the immune checkpoint protein PD-L1 at the cell membrane (PD-L1^mem+^), PD-L1^mem+^ qMcSCs are better retained with age, and that the aged quiescent McSC pool is transcriptomically more deeply quiescent. Collectively these findings demonstrate that PD-L1 expression is a physiological attribute of quiescence in McSCs and PD-L1^mem+^ quiescent stem cells may be good targets for reactivation in the context of aging.
