## Supplemental File 2 for "The relationship between PD-L1 and quiescence in melanocyte stem cell aging"

### Sheet: Melanoblasts
E.id	baseMean	log2FoldChange	lfcSE	stat	pvalue	padj	symbol	TF	Hub	gene.name
ENSMUSG00000026313	4050.39	2.03045	0.270378	7.50969	5.92672e-14	3.62262e-12	Hdac4	#N/A	Yes	histone deacetylase 4
ENSMUSG00000018501	7990.25	0.785353	0.243951	3.21931	0.001285	0.00735238	Ncor1	Yes	Yes	nuclear receptor co-repressor 1
ENSMUSG00000037742	70364.1	1.42214	0.296843	4.79089	1.66043e-06	2.53941e-05	Eef1a1	#N/A	Yes	eukaryotic translation elongation factor 1 alpha 1
ENSMUSG00000026728	47331	1.56909	0.258937	6.05975	1.36335e-09	4.33303e-08	Vim	#N/A	Yes	vimentin
ENSMUSG00000032216	37421.5	1.6394	0.291095	5.63183	1.78312e-08	4.53372e-07	Nedd4	#N/A	Yes	neural precursor cell expressed, developmentally down-regulated 4
ENSMUSG00000057113	36551.8	2.61396	0.249544	10.4749	1.1262e-25	2.08251e-23	Npm1	#N/A	Yes	nucleophosmin 1
ENSMUSG00000029580	35421.4	1.43182	0.314161	4.55759	5.17442e-06	6.76128e-05	Actb	#N/A	Yes	actin, beta
ENSMUSG00000023944	31657.6	1.19768	0.250087	4.78905	1.67573e-06	2.55654e-05	Hsp90ab1	#N/A	Yes	heat shock protein 90 alpha (cytosolic), class B member 1
ENSMUSG00000022285	22415.8	1.08596	0.238742	4.54868	5.39845e-06	7.02144e-05	Ywhaz	#N/A	Yes	tyrosine 3-monooxygenase/tryptophan 5-monooxygenase activation protein, zeta polypeptide
ENSMUSG00000000303	21107.3	2.38372	0.287315	8.29652	1.07204e-16	9.06479e-15	Cdh1	#N/A	Yes	cadherin 1
ENSMUSG00000020849	17493.8	1.6093	0.283399	5.67855	1.35845e-08	3.55517e-07	Ywhae	#N/A	Yes	tyrosine 3-monooxygenase/tryptophan 5-monooxygenase activation protein, epsilon polypeptide
ENSMUSG00000001847	14518.4	1.57065	0.277566	5.65865	1.52565e-08	3.9588e-07	Rac1	#N/A	Yes	RAS-related C3 botulinum substrate 1
ENSMUSG00000006932	13415.1	1.49537	0.350977	4.26059	2.03889e-05	0.000221382	Ctnnb1	#N/A	Yes	catenin (cadherin associated protein), beta 1
ENSMUSG00000001175	11008.8	1.32039	0.259853	5.08131	3.74848e-07	6.88971e-06	Calm1	#N/A	Yes	calmodulin 1
ENSMUSG00000021546	10650.7	1.21619	0.266689	4.56034	5.10701e-06	6.69949e-05	Hnrnpk	#N/A	Yes	heterogeneous nuclear ribonucleoprotein K
ENSMUSG00000022812	10208.8	1.23087	0.281988	4.36497	1.27142e-05	0.000146986	Gsk3b	#N/A	Yes	glycogen synthase kinase 3 beta
ENSMUSG00000031328	10127.2	1.89747	0.310434	6.11232	9.81945e-10	3.25947e-08	Flna	#N/A	Yes	filamin, alpha
ENSMUSG00000031309	10049.9	1.55107	0.284075	5.46007	4.75952e-08	1.10501e-06	Rps6ka3	#N/A	Yes	ribosomal protein S6 kinase polypeptide 3
ENSMUSG00000047126	10023.3	1.35965	0.311892	4.35937	1.30436e-05	0.000150178	Cltc	#N/A	Yes	clathrin, heavy polypeptide (Hc)
ENSMUSG00000022521	10006.7	0.667069	0.250504	2.6629	0.00774702	0.0305747	Crebbp	#N/A	Yes	CREB binding protein
ENSMUSG00000025809	9836.95	1.78348	0.27865	6.40042	1.54945e-10	5.87877e-09	Itgb1	#N/A	Yes	integrin beta 1 (fibronectin receptor beta)
ENSMUSG00000060036	8112	0.967131	0.286608	3.37441	0.000739749	0.00466157	Rpl3	#N/A	Yes	ribosomal protein L3
ENSMUSG00000018326	7545.06	1.61215	0.27347	5.89517	3.74293e-09	1.09632e-07	Ywhab	#N/A	Yes	tyrosine 3-monooxygenase/tryptophan 5-monooxygenase activation protein, beta polypeptide
ENSMUSG00000062647	7528.43	1.14501	0.290607	3.94006	8.14619e-05	0.000723923	Rpl7a	#N/A	Yes	ribosomal protein L7A
ENSMUSG00000005871	7177.48	1.03245	0.227053	4.54718	5.43688e-06	7.0639e-05	Apc	#N/A	Yes	adenomatosis polyposis coli
ENSMUSG00000022892	7058.8	0.712562	0.284258	2.50674	0.0121849	0.0433131	App	#N/A	Yes	amyloid beta (A4) precursor protein
ENSMUSG00000058558	6364.25	1.36671	0.283579	4.81951	1.43914e-06	2.23932e-05	Rpl5	#N/A	Yes	ribosomal protein L5
ENSMUSG00000009079	6063.41	0.949499	0.225549	4.20973	2.55674e-05	0.000268839	Ewsr1	#N/A	Yes	Ewing sarcoma breakpoint region 1
ENSMUSG00000030744	5948.45	1.2917	0.284012	4.54806	5.41418e-06	7.03689e-05	Rps3	#N/A	Yes	ribosomal protein S3
ENSMUSG00000046434	5868.06	1.61573	0.258948	6.23958	4.38737e-10	1.54308e-08	Hnrnpa1	#N/A	Yes	heterogeneous nuclear ribonucleoprotein A1
ENSMUSG00000007815	5601.33	1.04089	0.290317	3.58535	0.000336629	0.00240723	Rhoa	#N/A	Yes	ras homolog family member A
ENSMUSG00000071644	5381.04	1.23668	0.297155	4.16173	3.15846e-05	0.000321402	Eef1g	#N/A	Yes	eukaryotic translation elongation factor 1 gamma
ENSMUSG00000062825	5089.45	0.94373	0.295958	3.18873	0.001429	0.00801469	Actg1	#N/A	Yes	actin, gamma, cytoplasmic 1
ENSMUSG00000025358	5083.01	1.55953	0.289979	5.37806	7.52921e-08	1.65665e-06	Cdk2	#N/A	Yes	cyclin-dependent kinase 2
ENSMUSG00000001924	4965.86	1.26705	0.2761	4.58908	4.452e-06	5.93595e-05	Uba1	#N/A	Yes	ubiquitin-like modifier activating enzyme 1
ENSMUSG00000048076	4712.03	1.0084	0.282564	3.56874	0.000358698	0.00253729	Arf1	#N/A	Yes	ADP-ribosylation factor 1
ENSMUSG00000021754	4139.59	0.825258	0.261853	3.15161	0.00162371	0.00889025	Map3k1	#N/A	Yes	mitogen-activated protein kinase kinase kinase 1
ENSMUSG00000027692	4100.56	1.50044	0.245991	6.09955	1.06365e-09	3.49582e-08	Tnik	#N/A	Yes	TRAF2 and NCK interacting kinase
ENSMUSG00000019802	3962.93	0.802278	0.231809	3.46095	0.000538282	0.00357744	Sec63	#N/A	Yes	SEC63-like (S. cerevisiae)

### Sheet: Adult qMcSCs
E.id	baseMean	log2FoldChange	lfcSE	stat	pvalue	padj	symbol	TF	Hub	gene.name
ENSMUSG00000021250	14161.7	-2.50246	0.262563	-9.5309	1.55924e-21	2.09884e-19	Fos	Yes	Yes	FBJ osteosarcoma oncogene
ENSMUSG00000052684	5301.24	-1.91575	0.24951	-7.67803	1.61552e-14	1.0696e-12	Jun	Yes	Yes	jun proto-oncogene
ENSMUSG00000022346	2532.73	-1.03111	0.219555	-4.69637	2.64821e-06	3.80978e-05	Myc	Yes	Yes	myelocytomatosis oncogene
ENSMUSG00000004040	4435.03	-1.55733	0.241387	-6.45158	1.10692e-10	4.28866e-09	Stat3	Yes	Yes	signal transducer and activator of transcription 3
ENSMUSG00000029313	2599.43	-0.712836	0.230588	-3.09139	0.00199224	0.0104636	Aff1	Yes	#N/A	AF4/FMR2 family, member 1
ENSMUSG00000026628	7112.56	-3.782	0.384466	-9.83703	7.79812e-23	1.17013e-20	Atf3	Yes	#N/A	activating transcription factor 3
ENSMUSG00000022508	1266.7	-1.0066	0.264215	-3.8098	0.000139082	0.00113945	Bcl6	Yes	#N/A	B cell leukemia/lymphoma 6
ENSMUSG00000030103	7632.29	-0.620876	0.252207	-2.46177	0.0138255	0.0476327	Bhlhe40	Yes	#N/A	basic helix-loop-helix family, member e40
ENSMUSG00000038418	18590.1	-3.16805	0.3275	-9.67345	3.90976e-22	5.48459e-20	Egr1	Yes	#N/A	early growth response 1
ENSMUSG00000037868	1669.34	-2.84193	0.289385	-9.82059	9.18069e-23	1.36086e-20	Egr2	Yes	#N/A	early growth response 2
ENSMUSG00000024140	1057.53	-3.04802	0.289356	-10.5338	6.03489e-26	1.14485e-23	Epas1	Yes	#N/A	endothelial PAS domain protein 1
ENSMUSG00000003545	14531.8	-2.84872	0.271625	-10.4877	9.83991e-26	1.82878e-23	Fosb	Yes	#N/A	FBJ osteosarcoma oncogene B
ENSMUSG00000029135	4500.78	-0.692537	0.259967	-2.66394	0.00772321	0.0305038	Fosl2	Yes	#N/A	fos-like antigen 2
ENSMUSG00000029563	645.766	-1.58515	0.23078	-6.86865	6.48102e-12	3.03439e-10	Foxp2	Yes	#N/A	forkhead box P2
ENSMUSG00000022528	1037.9	-1.03308	0.269765	-3.82955	0.000128377	0.00106277	Hes1	Yes	#N/A	hes family bHLH transcription factor 1
ENSMUSG00000007872	1473.59	-1.07974	0.308126	-3.5042	0.000457987	0.00312259	Id3	Yes	#N/A	inhibitor of DNA binding 3
ENSMUSG00000018899	1155.46	-1.4248	0.238355	-5.97763	2.26413e-09	6.93694e-08	Irf1	Yes	#N/A	interferon regulatory factor 1
ENSMUSG00000002325	1151.22	-0.764972	0.269886	-2.83442	0.00459085	0.0202718	Irf9	Yes	#N/A	interferon regulatory factor 9
ENSMUSG00000052837	1400.12	-2.93871	0.326005	-9.0143	1.98127e-19	2.23889e-17	Junb	Yes	#N/A	jun B proto-oncogene
ENSMUSG00000037465	657.696	-1.23133	0.307255	-4.00752	6.13586e-05	0.000568327	Klf10	Yes	#N/A	Kruppel-like factor 10
ENSMUSG00000003032	3522.6	-1.67018	0.264983	-6.303	2.91943e-10	1.06357e-08	Klf4	Yes	#N/A	Kruppel-like factor 4 (gut)
ENSMUSG00000005148	827.094	-0.958756	0.252013	-3.80439	0.000142154	0.00116046	Klf5	Yes	#N/A	Kruppel-like factor 5
ENSMUSG00000018143	911.715	-2.25479	0.25768	-8.75035	2.12696e-18	2.1692e-16	Mafk	Yes	#N/A	v-maf musculoaponeurotic fibrosarcoma oncogene family, protein K (avian)
ENSMUSG00000033016	1703.55	-0.622414	0.249547	-2.49418	0.0126248	0.0445097	Nfatc1	Yes	#N/A	nuclear factor of activated T cells, cytoplasmic, calcineurin dependent 1
ENSMUSG00000056749	549.126	-2.05012	0.278397	-7.36402	1.78451e-13	1.0273e-11	Nfil3	Yes	#N/A	nuclear factor, interleukin 3, regulated
ENSMUSG00000001911	1279.71	-3.08313	0.295581	-10.4307	1.79471e-25	3.25296e-23	Nfix	Yes	#N/A	nuclear factor I/X
ENSMUSG00000023034	4604.35	-1.27928	0.272525	-4.69419	2.67669e-06	3.84321e-05	Nr4a1	Yes	#N/A	nuclear receptor subfamily 4, group A, member 1
ENSMUSG00000022952	1030.1	-2.19022	0.258532	-8.47175	2.41735e-17	2.17996e-15	Runx1	Yes	#N/A	runt related transcription factor 1
ENSMUSG00000000567	636.876	-3.35078	0.364007	-9.20528	3.40777e-20	4.15895e-18	Sox9	Yes	#N/A	SRY (sex determining region Y)-box 9
ENSMUSG00000025323	1368.91	-0.93204	0.226104	-4.12217	3.75319e-05	0.000374838	Sp4	Yes	#N/A	trans-acting transcription factor 4
ENSMUSG00000040033	1539.63	-1.63463	0.247782	-6.59706	4.19383e-11	1.73305e-09	Stat2	Yes	#N/A	signal transducer and activator of transcription 2
ENSMUSG00000004043	1045.81	-1.31805	0.263629	-4.99963	5.74394e-07	1.00623e-05	Stat5a	Yes	#N/A	signal transducer and activator of transcription 5A
ENSMUSG00000022510	1423.51	-2.59229	0.380084	-6.82032	9.0841e-12	4.17834e-10	Trp63	Yes	#N/A	transformation related protein 63
ENSMUSG00000022479	943.32	-3.90668	0.311103	-12.5575	3.61644e-36	1.37926e-33	Vdr	Yes	#N/A	vitamin D (1,25-dihydroxyvitamin D3) receptor
ENSMUSG00000022708	14694.7	-1.89803	0.217424	-8.72963	2.5551e-18	2.58426e-16	Zbtb20	Yes	#N/A	zinc finger and BTB domain containing 20
ENSMUSG00000025255	1721.76	-0.752155	0.290089	-2.59284	0.00951867	0.0357994	Zfhx4	Yes	#N/A	zinc finger homeodomain 4
